# Enhancer Reprogramming in Melanoma Immune Checkpoint Therapy Resistance

**DOI:** 10.1101/2022.08.31.506051

**Authors:** Mayinuer Maitituoheti, Alvin Shi, Ming Tang, Li-Lun Ho, Christopher Terranova, Kyriaki Galani, Emily Z. Keung, Caitlin A. Creasy, Manrong Wu, Jiajia Chen, Nana Chen, Anand K. Singh, Apoorvi Chaudhri, Nazanin E. Anvar, Giuseppe Tarantino, Jiekun Yang, Sharmistha Sarkar, Shan Jiang, Jared Malke, Lauren Haydu, Elizabeth Burton, Michael A. Davies, Jeffrey E. Gershenwald, Patrick Hwu, Alexander Lazar, Jaime H. Cheah, Christian K. Soule, Stuart S. Levine, Chantale Bernatchez, Srinivas V. Saladi, David Liu, Jennifer Wargo, Genevieve M. Boland, Manolis Kellis, Kunal Rai

## Abstract

Immune checkpoint blockade (ICB) therapy has improved long-term survival for patients with advanced melanoma. However, there is critical need to identify potential biomarkers of response and actionable strategies to improve response rates. Through generation and analysis of 148 chromatin modification maps for 36 melanoma samples from patients treated with anti-PD- 1, we identified significant enrichment of active enhancer states in non-responders at baseline. Analysis of an independent cohort of 20 samples identified a set of 437 enhancers that predicted response to anti-PD-1 therapy (Area Under the Curve of 0.8417). The activated non-responder enhancers marked a group of key regulators of several pathways in melanoma cells (including c- MET, TGFβ, EMT and AKT) that are known to mediate resistance to ICB therapy and several checkpoint receptors in T cells. Epigenetic editing experiments implicated involvement of c-MET enhancers in the modulation of immune response. Finally, inhibition of enhancers and repression of these pathways using bromodomain inhibitors along with anti-PD-1 therapy significantly decreased melanoma tumor burden and increased T-cell infiltration. Together, these findings identify a potential enhancer-based biomarker of resistance to anti-PD-1 and suggest enhancer blockade in combination with ICB as a potential strategy to improve responses.
