## Supplementary material for "Enhancer Reprogramming in Melanoma Immune Checkpoint Therapy Resistance": Table S1

### Sheet: MDA cohort
Sequencing sample name	Sample ID	Patient ID	RECIST	PD1 start	PD1 stop	Study site	Biopsy Time	Biopsy Anatomical Location	Gender	Age	Disease Status at time of sample collection	Last vital date	Disease Status at time of last vital date	Overall Survival	Date of Progression	Progression Free Survival (months)	Vital Status	Treatment	H3K27Ac ChIP-seq	H3K4me1 ChIP-seq	H3K4me3 ChIP-seq	H3K9me3 ChIP-seq	H3K27me3 ChIP-seq	H3K79me2 ChIP-seq	RNAseq	HiChIP
SKCM-A106	R1	Pt1	Complete Response	2015-02-24	2017-07-27	MDACC	Baseline	right arm	F	65	M1d	2018-11-15	NED	45.3333		45.3333	Alive	Pembrolizumab	Y	Y	Y	Y	Y	Y	N	N
SKCM-I108	R2	Pt2	Complete Response	2015-03-04	2017-03-14	MDACC	Baseline	right shoulder	F	31	M1a	2018-11-18	NED	45.1667		45.1667	Alive	Nivolumab	Y	Y	Y	Y	Y	Y	N	N
SKCM-I141	R3	Pt3	Complete Response	2015-06-02	present	MDACC	Baseline	left arm	M	57	M1d	2019-01-16	NED	44.1333		44.1333	Alive	Pembrolizumab	Y	Y	Y	Y	Y	Y	N	N
SKCM-3852	R4	Pt4	Partial Response	2014-04-15	2015-10-30	MDACC	Baseline	right arm	M	50	M1c	2018-11-20	AWD	56		56	Alive	Pembrolizumab	Y	N	Y	N	N	Y	N	N
SKCM-3871	R5	Pt4	Partial Response	2014-04-15	2015-10-30	MDACC	On-treatment	right arm	M	50	M1c	2018-11-20	AWD	56		56	Alive	Pembrolizumab	Y	N	Y	N	N	Y	N	N
SKCM-2741	R6	Pt5	Complete Response	2014-07-08	2016-06-07	MDACC	Baseline	mid back	M	62	M1d	2018-07-12	NED	48.8333		48.8333	Alive	Pembrolizumab	Y	Y	Y	Y	Y	N	Y	N
SKCM-5520	R7	Pt6	Partial Response	2014-08-20	2017-02-27	MDACC	post-treatment	left axillary LNs	F	69	M1b	2018-11-15	AWD	51.6	2018-10-11	50.4333	Alive	pembrolizumab	Y	N	Y	N	Y	N	Y	N
SKCM-2490	R8	Pt7	Partial Response	2013-04-01	2014-08-07	MDACC	post-treatment	right adrenal gland	M	39	M1c	2014-08-22	AWD	16.9333		16.9333	Alive	Pembrolizumab	Y	Y	Y	N	Y	Y	Y	N
SKCM-6610	R9	Pt8	Stable Disease	2014-08-08	2016-08-10	MDACC	Baseline	right lateral neck	M	67	M1a	2019-02-11	NED	54.9333		54.9333	Alive	Pembrolizumab	N	N	Y	N	N	Y	N	N
SKCM-6611	R10	Pt8	Stable Disease	2014-08-08	2016-08-10	MDACC	On-treatment	right lateral neck	M	67	M1a	2019-02-11	NED	54.9333		54.9333	Alive	Pembrolizumab	Y	N	Y	N	N	Y	N	N
SKCM-3288	R11	Pt9	Stable Disease	2013-08-20	2016-11-01	MDACC	Baseline	connective, s	M	59	IIIC	2019-01-08	AWD	65.5667		65.5667	Alive	Pembrolizumab	N	N	Y	N	N	N	Y	N
SKCM-5675	R12	Pt10	Stable Disease	2015-11-19	2018-01-18	MDACC	Baseline	left thigh	M	57	IIIC	2018-12-04	NED	37.0333		37.0333	Alive	Pembrolizumab	Y	Y	Y	Y	Y	N	N	N
SKCM-6645	R13	Pt11	Stable Disease	2014-10-02	present	MDACC	Post-treatment	left index finger	M	39	M1a	2018-11-27	AWD	50.5667	2014-12-29	2.93333	Alive	Pembrolizumab	Y	N	Y	N	Y	N	N	N
SKCM-1995	NR1	Pt12	Progressive Disease	2014-09-10	2015-05-20	MDACC	Baseline	left thigh	F	60	M1c	2015-07-01	DOD	9.8	2014-12-12	3.1	Dead	Pembrolizumab	Y	N	Y	N	N	Y	N	N
SKCM-1910	NR2	Pt12	Progressive Disease	2014-09-10	2015-05-20	MDACC	On-treatment	left groin	F	60	M1c	2015-07-01	DOD	9.8	2014-12-12	3.1	Dead	Pembrolizumab	N	N	Y	N	N	Y	N	N
SKCM-51BR	NR3	Pt13	Progressive Disease	2014-05-20	2014-07-22	MDACC	On-treatment	left chest	M	35	M1c	2015-07-28	DOD	14.4667	2014-08-11	2.76667	Dead	Pembrolizumab	Y	N	Y	N	N	N	N	N
SKCM-IM27	NR4	Pt13	Progressive Disease	2014-05-20	2014-07-22	MDACC	Baseline	right axilla	M	35	M1c	2015-07-28	DOD	14.4667	2014-08-11	2.76667	Dead	Pembrolizumab	Y	Y	Y	Y	Y	Y	N	Y
SKCM-3245	NR5	Pt13	Progressive Disease	2014-05-20	2014-07-22	MDACC	Baseline	right abdominal skin	M	35	M1c	2015-07-28	DOD	14.4667	2014-08-11	2.76667	Dead	Pembrolizumab	Y	Y	Y	N	Y	N	Y	N
SKCM-2956	NR6	Pt14	Progressive Disease	2014-06-06	2014-07-25	MDACC	Baseline	left supraclavicular / right neck excisions	M	64	M1c	2014-07-18	DOD	1.4	2014-07-18	1.4	Dead	Pembrolizumab	Y	N	Y	N	N	Y	N	N
SKCM-3425	NR7	Pt15	Progressive Disease	2014-05-21	2014-08-13	MDACC	Baseline	right arm	M	75	M1c	2014-12-01	DOD	6.46667	2014-08-12	2.76667	Dead	Pembrolizumab	N	N	Y	N	N	N	N	N
SKCM-3829	NR8	Pt15	Progressive Disease	2014-05-21	2014-08-13	MDACC	Post-treatment	right arm	M	75	M1c	2014-12-01	DOD	6.46667	2014-08-12	2.76667	Dead	Pembrolizumab	N	N	Y	N	Y	N	N	N
SKCM-IM40	NR9	Pt16	Progressive Disease	2014-05-23	2014-07-25	MDACC	Baseline	left lateral chest	F	48	M1c	2015-04-01	DOD	10.4333	2014-08-14	2.76667	Dead	Pembrolizumab	Y	Y	Y	Y	Y	Y	N	N
SKCM-3188	NR10	Pt16	Progressive Disease	2014-05-23	2014-07-25	MDACC	Baseline	left breast	F	48	M1c	2015-04-01	DOD	10.4333	2014-08-14	2.76667	Dead	Pembrolizumab	Y	Y	Y	Y	Y	N	Y	N
SKCM-I112	NR11	Pt17	Progressive Disease	2015-03-16	2015-04-27	MDACC	Baseline	scalp	F	75	M1a	2015-05-18	DOD	2.1	2015-04-27	1.4	Dead	Pembrolizumab	Y	Y	Y	Y	Y	Y	N	N
SKCM-B154	NR12	Pt18	Progressive Disease	2015-05-01	2015-07-01	MDACC	Post-treatment	left flank / midline back / left shoulder	M	62	M1c	2016-11-14	DOD	18.7667	2016-01-04	8.26667	Dead	Pembrolizumab	Y	Y	Y	Y	Y	Y	N	N
SKCM-IM93	NR13	Pt19	Progressive Disease	2014-06-25	2015-02-15	MDACC	Post-treatment	right inguinal	F	52	M1c	2017-05-01	DOD	34.7	2014-09-11	2.6	Dead	Pembrolizumab	Y	Y	Y	Y	Y	Y	N	N
SKCM-C102	NR14	Pt20	Progressive Disease	2014-09-30	2015-02-05	MDACC	Post-treatment	mid back	M	62	M1c	2015-02-12	DOD	4.5	2014-12-22	2.76667	Dead	Pembrolizumab	Y	Y	Y	Y	Y	Y	N	N
SKCM-D102	NR15	Pt20	Progressive Disease	2014-09-30	2015-02-05	MDACC	Post-treatment	right shoulder	M	62	M1c	2015-02-12	DOD	4.5	2014-12-22	2.76667	Dead	Pembrolizumab	Y	Y	N	N	N	Y	N	N
SKCM-B142	NR16	Pt21	Progressive Disease	2014-05-01	2014-09-01	MDACC	Post-treatment	left finger	M	32	M1c	2016-02-25	DOD	22.1667	NA	NA	Dead	Nivolumab	Y	Y	Y	Y	Y	Y	N	N
SKCM-C142	NR17	Pt21	Progressive Disease	2014-05-01	2014-09-01	MDACC	Post-treatment	abdominal wall	M	32	M1c	2016-02-25	DOD	22.1667	NA	NA	Dead	Nivolumab	Y	N	N	N	Y	N	N	N
SKCM-3169	NR18	Pt22	Progressive Disease	2014-10-01	2015-09-15	MDACC	Baseline	spleen	M	67	M1c	2016-03-20	DOD	17.8667	2015-03-01	5.03333	Dead	Pembrolizumab	Y	Y	Y	Y	Y	Y	Y	N
SKCM-5671	NR19	Pt23	Progressive Disease	2015-05-07	2017-04-25	MDACC	Post-treatment	terminal ileum	M	50	M1d	2017-08-10	DOD	27.5333	2015-11-15	6.4	Dead	Pembrolizumab	Y	Y	Y	Y	Y	N	Y	N
SKCM-5668	NR20	Pt24	Progressive Disease	2015-05-07	2015-10-22	MDACC	Post-treatment	brain	M	59	M1d	2016-09-24	DOD	16.8667	2015-11-11	6.26667	Dead	Pembrolizumab	Y	Y	Y	N	Y	Y	Y	N
SKCM-6678	NR21	Pt25	Progressive Disease	2014-10-16	2015-02-19	MDACC	Post-treatment	abdominal wall mass	M	65	M1c	2015-09-16	DOD	11.1667	2015-03-11	4.86667	Dead	Pembrolizumab	Y	Y	Y	N	Y	Y	Y	N
SKCM-7226	NR22	Pt26	Progressive Disease	2015-04-29	2016-02-15	MDACC	Post-treatment	right iliac LN	M	86	IIIC	2017-06-18	DOD	26.0333	2015-05-17	0.6	Dead	Pembrolizumab	Y	Y	Y	N	Y	N	Y	N
SKCM-7301	NR23	Pt27	Progressive Disease	2014-10-07	2015-12-22	MDACC	Post-treatment	left frontal lobe brain	M	55	M1c	2016-05-09	DOD	19.3333	2014-11-03	0.9	Dead	Pembrolizumab	Y	N	Y	N	Y	N	N	N

### Sheet: MGH cohort
	Patient	SeqID	ChIP_ID	BinaryTime	Time	Response	SimpleResp	OS	OS_censure	H3K27Ac ChIP-seq	RNA-seq
D19-793_vs_D19-782	187	42	P187-BI42	ON	ON	PD	NoResp	329	1	Y
D19-126_vs_D19-117	194	23	P194-B223	ON	ON	PD	NoResp	101	1	Y
D19-125_vs_D19-116	194	21	P194-B221	PRE	PRE	PD	NoResp	101	1	Y
D19-3086_vs_D19-3078	272	58	P272-BI58	PRE	PRE	R	Resp	2401	0	Y
D19-784_vs_D19-773	333	32	P333-BI32	ON	POST	R	Resp	756	0	Y
D19-1777_vs_D19-1769	422	48	P422-BI48	ON	ON	R	Resp	1586	0	Y
D19-5696_vs_D19-5689	490	71	P490-I071	PRE	PRE	R	Resp	1184	0	Y
D19-5694_vs_D19-5687	507	69	P507-I069	ON	ON	R	Resp	1421	0	Y
D19-5697_vs_D19-5690	530	72	P530-I072	ON	ON	R	Resp	1153	1	Y
D19-4254_vs_D19-4244	570	66	P570-BI66	PRE	PRE	R	Resp	1201	0	Y
D19-5698_vs_D19-5691	609	73	P609-I073	ON	POST	PD	NoResp	286	1	Y
D19-3079_vs_D19-3071	623	51	P623-BI51	ON	ON	PD	NoResp	232	1	Y
D19-5699_vs_D19-5692	630	74	P630-I074	PRE	PRE	PD	NoResp	65	1	Y
D18-8614_vs_D18-8606	654	7	P654-BI07	PRE	PRE	R	Resp	1101	0	Y
D19-4255_vs_D19-4245	742	67	P742-BI67	PRE	PRE	PD	NoResp	869	0	Y
D19-119_vs_D19-110	197 (282)	27	P282-BI27	ON	ON	PD	NoResp	197	1	Y
D19-118_vs_D19-109	197 (282)	26	P282-BI26	PRE	PRE	PD	NoResp	197	1	Y
D19-1775_vs_D19-1767	NN	46	P0NN-BI46	ON	ON	PD	NoResp	392	1	Y
D19-121_vs_D19-112	PDL002	29	PDL2-BI29	ON	ON	PD	NoResp	296	1	Y
D19-122_vs_D19-113	PDL002	30	PDL2-BI30	ON	POST	PD	NoResp	296	1	Y
D18-244114	24	PT24_PRE	NA	PRE	PRE	PD	NoResp	165	1		Y
D18-244115	24	PT24_POST1	NA	ON	POST	PD	NoResp	165	1		Y
D18-244116	24	PT24_POST	NA	ON	POST	PD	NoResp	165	1		Y
D18-9991	187	Pt187_ON	NA	ON	ON	PD	NoResp	329	1		Y
D18-244109	194	Pt194_PRE1	NA	PRE	PRE	PD	NoResp	101	1		Y
D18-244110	194	Pt194_PRE2	NA	PRE	PRE	PD	NoResp	101	1		Y
D18-244111	194	Pt194_ON1	NA	ON	ON	PD	NoResp	101	1		Y
D18-244112	194	PT194_ON2	NA	ON	ON	PD	NoResp	101	1		Y
D19-252008	200	D19.252008	NA	PRE	PRE	R	Resp	1450	0		Y
D19-252009	200	D19.252009	NA	ON	ON	R	Resp	1450	0		Y
D18-244101	212	PT212_PRE_REDO	NA	PRE	PRE	PD	NoResp	422	0		Y
D19-252010	252	D19.252010	NA	PRE	PRE	R	Resp	316	1		Y
D19-252011	252	D19.252011	NA	ON	ON	R	Resp	316	1		Y
D19-252012	272	D19.252012	NA	PRE	PRE	R	Resp	2401	1		Y
D19-9224	282	D19-9224	NA	PRE	PRE	PD	NoResp	197	1		Y
D19-9225	282	D19-9225	NA	ON	ON	PD	NoResp	197	1		Y
D19-252025	333	D19.252025	NA	PRE	PRE	R	Resp	1696	0		Y
D19-252013	406	D19.252013	NA	PRE	PRE	PD	NoResp	868	0		Y
D19-9226	406	D19-9226	NA	PRE	PRE	PD	NoResp	868	0		Y
D19-252014	422	D19.252014	NA	PRE	PRE	R	Resp	1586	0		Y
D19-252026	422	D19.252026	NA	ON	ON	R	Resp	1586	0		Y
D19-9227	422	D19-9227	NA	PRE	PRE	R	Resp	1586	0		Y
D19-252015	491	D19.252015	NA	PRE	PRE	R	Resp	1091	1		Y
D18-244104	492	Pt492_PRE	NA	PRE	PRE	R	Resp	400	0		Y
D18-244105	492	Pt492_ON	NA	ON	ON	R	Resp	400	0		Y
D19-252016	623	D19.252016	NA	PRE	PRE	PD	NoResp	232	1		Y
D18-244102	654	Pt654_PRE_REDO	NA	PRE	PRE	R	Resp	1101	0		Y
D19-252005	NN	D19.252005	NA	PRE	PRE	PD	NoResp	392	1		Y
D19-9232	NN	D19-9232	NA	ON	ON	PD	NoResp	392	1		Y
D19-9233	NN	D19-9233	NA	PRE	PRE	PD	NoResp	392	1		Y
D19-252002	PDL002	D19.252002	NA	PRE	PRE	PD	NoResp	296	1		Y
D19-252003	PDL002	D19.252003	NA	ON	ON	PD	NoResp	296	1		Y
