## Supplementary material for "Enhancer Reprogramming in Melanoma Immune Checkpoint Therapy Resistance": Table S3

### Sheet: NRpre_subthreshold_STC
chr1	12355702	12358623
chr1	28741881	28744155
chr1	61295687	61296163
chr1	61297390	61300460
chr1	63596235	63597171
chr1	63881452	63882371
chr1	72347478	72348547
chr1	79518561	79519162
chr1	89577768	89578847
chr1	91869428	91870917
chr1	94311143	94314099
chr1	95502107	95503363
chr1	98866458	98867118
chr1	98870996	98872023
chr1	145095783	145101608
chr1	145115305	145117240
chr1	185226945	185233654
chr1	186841813	186842588
chr1	198871120	198872137
chr1	243429959	243433998
chr10	4447912	4448822
chr10	12035573	12036596
chr10	15209631	15210884
chr10	17251199	17252091
chr10	17252487	17253434
chr10	23384054	23385527
chr10	25404245	25406405
chr10	25406519	25407761
chr10	27148801	27150145
chr10	29848296	29849522
chr10	29921469	29922755
chr10	29923491	29925025
chr10	31273742	31274300
chr10	35460774	35462281
chr10	46089614	46090596
chr10	62723332	62723997
chr10	63697678	63698480
chr10	63955128	63955775
chr10	69643722	69645420
chr10	93330648	93332522
chr10	96161702	96163823
chr11	1593280	1596360
chr11	11862432	11864742
chr11	69450063	69466265
chr11	85431291	85432235
chr11	112029737	112030497
chr11	122049117	122050254
chr11	122051255	122051959
chr12	1865516	1866312
chr12	1866978	1868147
chr12	1870708	1871622
chr12	11323389	11324712
chr12	15851732	15852228
chr12	15852581	15853265
chr12	28922552	28924270
chr12	44228713	44230784
chr12	52211070	52216512
chr12	58334337	58336214
chr12	66283094	66287882
chr12	66289189	66292419
chr12	66294403	66295012
chr12	66323782	66324521
chr12	69352122	69353147
chr12	69353877	69354485
chr12	83260060	83261091
chr12	85382332	85383058
chr12	92529839	92533164
chr12	92537785	92541129
chr12	118793597	118794697
chr12	118795145	118795782
chr13	24143836	24145114
chr13	36992041	36992922
chr14	32347654	32348268
chr14	45721739	45723853
chr14	51134119	51135747
chr14	51135896	51136927
chr14	59742919	59743719
chr14	62217214	62218364
chr14	97341820	97343273
chr15	29341306	29342222
chr15	31679792	31680555
chr15	33110995	33111901
chr15	33142743	33144926
chr15	33158605	33165350
chr15	33169846	33171143
chr15	33173848	33174860
chr15	47714989	47716426
chr15	47723871	47724910
chr15	66992665	66999601
chr16	4523636	4527571
chr16	15775781	15776764
chr16	21607992	21609281
chr16	21609535	21612230
chr16	21614943	21616709
chr16	22083371	22084205
chr16	22084220	22085957
chr16	22086333	22087101
chr16	64248851	64250806
chr16	69205083	69207735
chr16	84732627	84734771
chr17	31152588	31153716
chr17	36828764	36833993
chr17	44268674	44272524
chr17	55371105	55373594
chr17	58806931	58808074
chr17	59232770	59233454
chr17	59886927	59888787
chr18	7034770	7040646
chr18	21031586	21034159
chr18	64396412	64398165
chr18	67924605	67925630
chr18	67955313	67957599
chr18	67959007	67960372
chr18	67961547	67962424
chr18	67963534	67964059
chr18	72919675	72922236
chr18	72922631	72924457
chr2	7070998	7072638
chr2	7072809	7076542
chr2	7089865	7092027
chr2	41942178	41944262
chr2	67616806	67617769
chr2	70140946	70143310
chr2	102311751	102315466
chr2	124260605	124261477
chr2	136501487	136503119
chr2	144355484	144357100
chr2	145183986	145185112
chr2	145185405	145186034
chr2	145755632	145756423
chr2	156545492	156546583
chr2	173724609	173725068
chr2	175452248	175456966
chr2	175458120	175459841
chr2	175459878	175465610
chr2	175465934	175467176
chr2	187408039	187408918
chr2	189178745	189181865
chr2	190074573	190075307
chr2	191721671	191725649
chr2	201833042	201834259
chr2	219574537	219576533
chr2	219578287	219579355
chr2	223459114	223459802
chr2	228336456	228338297
chr2	235152368	235153588
chr21	34142860	34144432
chr21	40176736	40178954
chr21	44526668	44530557
chr22	32869237	32872215
chr22	40765519	40767598
chr3	318949	320855
chr3	15724606	15725253
chr3	15837826	15839445
chr3	15840239	15841198
chr3	17782132	17785521
chr3	25824102	25825724
chr3	29212378	29212952
chr3	29213259	29213874
chr3	29227784	29228929
chr3	29493006	29499304
chr3	30489726	30490927
chr3	30493025	30493723
chr3	32459059	32459939
chr3	48588991	48593064
chr3	48593369	48595138
chr3	101663585	101664140
chr3	105722154	105723318
chr3	114122574	114124450
chr3	114864883	114867559
chr3	127769937	127773402
chr3	146630498	146631622
chr3	152962136	152962789
chr3	159572074	159573175
chr3	171526781	171529687
chr3	185540749	185545459
chr4	15002230	15007172
chr4	15012858	15013682
chr4	15036521	15037392
chr4	25235158	25236746
chr4	27919158	27919983
chr4	31162500	31163464
chr4	53727599	53729459
chr4	69214768	69216416
chr4	75022784	75024708
chr4	77644451	77645780
chr4	79465669	79466286
chr4	86654605	86655435
chr4	86657022	86659139
chr4	108640421	108642181
chr4	108642433	108643112
chr4	114061983	114063919
chr4	120070087	120070927
chr4	125632755	125635127
chr4	140803952	140804794
chr4	140821852	140822712
chr4	148750411	148751592
chr4	148751932	148753519
chr4	148753707	148754428
chr4	158946125	158947841
chr4	170525947	170526759
chr5	89735596	89736274
chr5	95093645	95099150
chr5	118353517	118354567
chr5	137237612	137238584
chr6	1765113	1768797
chr6	4774652	4778939
chr6	28862696	28865421
chr6	30743901	30753106
chr6	30794069	30800012
chr6	31367215	31369042
chr6	31801690	31805862
chr6	33357518	33361434
chr6	56707293	56709588
chr6	85471809	85474876
chr6	90931015	90932412
chr6	96969139	96970518
chr6	100676388	100677178
chr6	105900324	105901078
chr6	105901120	105901687
chr6	106047164	106050380
chr6	116691569	116693121
chr6	126337741	126339238
chr6	138166256	138169509
chr6	138170451	138175245
chr6	138997903	138999573
chr6	141647944	141648651
chr6	142652123	142653199
chr6	143190945	143192888
chr6	143192949	143194768
chr6	155849360	155850876
chr7	17581789	17587379
chr7	28546747	28552497
chr7	102753909	102759791
chr7	102762285	102763858
chr7	109482341	109483690
chr8	13264322	13265372
chr8	22510904	22512467
chr8	109480842	109481719
chr8	129886296	129887365
chr8	135816241	135817215
chr9	4972150	4972698
chr9	12678969	12679706
chr9	22146849	22147801
chr9	75762660	75763250
chr9	79175409	79176297
chr9	86316107	86317508
chr9	91932134	91934275
chr9	91934376	91935126
chr9	97507873	97510652
chr9	98697523	98699920
chr9	99328654	99330013
chr9	104248216	104249805
chr9	108149589	108150083
chr9	111872305	111873461
chr9	114658082	114660394
chr9	115994946	115995836
chr9	123340757	123348698
chr9	123348745	123350528
chr9	128671514	128674290
chrX	7475983	7476859
chrX	14043978	14044467
chrX	29679602	29680552
chrX	31525115	31525773
chrX	51486248	51487232
chrX	96381247	96381919
chrX	101186498	101187399
chrX	102883314	102885120
chrX	108779709	108780740
chrX	128595133	128595802

### Sheet: NRpre_subthreshold_TIL
chr1	94311495	94314089
chr1	145209031	145210007
chr10	15209634	15210756
chr10	23383904	23385379
chr10	27148662	27150369
chr10	46089539	46090672
chr10	69643828	69645417
chr10	75253783	75254368
chr10	96161998	96163619
chr10	111828218	111829026
chr11	1578588	1596238
chr11	11862467	11864548
chr11	69457354	69458205
chr11	69458407	69466298
chr12	11323306	11324758
chr12	44229148	44230524
chr12	52213602	52216693
chr12	58329270	58330250
chr12	58334450	58336310
chr12	92530053	92530891
chr12	92538039	92540678
chr14	45718633	45719468
chr14	45719490	45720618
chr14	45721723	45723602
chr14	51134130	51135693
chr14	62217513	62218502
chr15	31679685	31680548
chr15	66993295	66994488
chr15	66995222	66996595
chr16	4523608	4525067
chr16	4525819	4528590
chr16	15645337	15647051
chr16	15754405	15755967
chr16	21608921	21609724
chr16	21609858	21612069
chr16	22448015	22449086
chr16	69204718	69205387
chr16	84732731	84734589
chr17	36828509	36831651
chr17	44268960	44271975
chr18	12838113	12838825
chr18	21032632	21034233
chr18	67955362	67957420
chr18	67963455	67963980
chr18	72919503	72922142
chr18	72922745	72923528
chr18	72923622	72924516
chr2	70140929	70143348
chr2	102312960	102315203
chr2	145187093	145187866
chr2	175452202	175455878
chr2	175462566	175463235
chr2	175463596	175464945
chr2	175465721	175467060
chr2	219575083	219576495
chr2	228336052	228338284
chr2	231990606	231991350
chr21	34142870	34144911
chr21	40176592	40179016
chr21	44526635	44529129
chr21	44937681	44938523
chr22	32869791	32871924
chr22	40766163	40767571
chr3	17781065	17782123
chr3	17783278	17784969
chr3	25824032	25825683
chr3	48590891	48592275
chr3	48593195	48595103
chr3	114864923	114867365
chr3	119392234	119393413
chr3	127770142	127772220
chr3	171527122	171528731
chr3	185543051	185544251
chr4	15002734	15007163
chr4	25235214	25236748
chr4	53727922	53729174
chr4	69214717	69216419
chr4	75023276	75024566
chr4	108640478	108642320
chr4	108642354	108643291
chr4	124344129	124344855
chr4	125632963	125634658
chr4	140823111	140823917
chr4	148750260	148751581
chr4	148755300	148756351
chr4	183720410	183721805
chr5	95094064	95095127
chr5	140987375	140988373
chr6	4774933	4777777
chr6	28862878	28865189
chr6	30795338	30799981
chr6	31367161	31369122
chr6	31801538	31804678
chr6	33358564	33360603
chr6	56707357	56708255
chr6	96969029	96970737
chr6	100676349	100677493
chr6	116691620	116693183
chr6	138167803	138168459
chr9	75768973	75769873
chr9	91932848	91934308
chr9	99328488	99330043
chr9	114658398	114660371
chr9	114662773	114663457
chrX	19570588	19571607
chrX	19761154	19761875
chrX	51486295	51487484
chrX	101186244	101187329
chrX	102883322	102885321
chrX	108779760	108780798

### Sheet: Rpre_subthreshold_STC
chr1	17533306	17543928
chr1	24676387	24682545
chr1	24766211	24770640
chr1	27164959	27166917
chr1	31190613	31199270
chr1	41484808	41488810
chr1	41819022	41835805
chr1	42091664	42093761
chr1	44378056	44381672
chr1	54730023	54732288
chr1	157071950	157090311
chr1	158024039	158027571
chr1	161938322	161944678
chr1	204282175	204285237
chr1	204417549	204421263
chr1	206895764	206898018
chr1	208212800	208213950
chr1	209928917	209931125
chr1	227131207	227135006
chr1	231155230	231157230
chr10	73516933	73517700
chr10	97194899	97196348
chr10	105494484	105503867
chr10	112141149	112142678
chr10	112233092	112233794
chr10	126027646	126033372
chr11	11483988	11487832
chr11	12159629	12161769
chr11	12560219	12566207
chr11	16999936	17009821
chr11	18752834	18755703
chr11	44050064	44056115
chr11	44056732	44060885
chr11	46693263	46697785
chr11	57112029	57117919
chr11	63915345	63919155
chr11	65623946	65633851
chr11	75473965	75480998
chr11	76455060	76457492
chr11	85466089	85467903
chr11	110054549	110055715
chr11	112712086	112714302
chr12	11698214	11698941
chr12	13339905	13342813
chr12	96642662	96644631
chr12	132250683	132251667
chr12	132254398	132260533
chr13	42093568	42095282
chr13	44747980	44750196
chr14	24722854	24726215
chr14	70486948	70488933
chr14	73073934	73087181
chr14	73115166	73121251
chr14	90982665	90990782
chr14	92968362	92973141
chr15	40755587	40760241
chr15	42440551	42449429
chr15	44221449	44223518
chr15	63192841	63194577
chr15	70320749	70328619
chr15	70444095	70459785
chr15	74230788	74251007
chr15	76442171	76448190
chr15	78413966	78418185
chr15	79321026	79325650
chr15	85446410	85449396
chr15	86314563	86317322
chr16	2238482	2248213
chr16	3035143	3043494
chr16	3703837	3709085
chr16	11173498	11180464
chr16	27716625	27718935
chr16	54751908	54757197
chr16	70431630	70435736
chr16	86076887	86081170
chr16	89830832	89831725
chr17	16982686	16983782
chr17	25734435	25737147
chr17	25751387	25752324
chr17	59428790	59432442
chr17	59544514	59548781
chr17	71084453	71087449
chr17	71254560	71260775
chr17	77709950	77718072
chr17	79841984	79844757
chr18	46125921	46126822
chr18	46301526	46314689
chr18	46384137	46386777
chr18	60665202	60670592
chr18	60670808	60674522
chr19	6055783	6059170
chr19	15373925	15380091
chr19	16448161	16450641
chr19	16712129	16717247
chr19	38269411	38270870
chr19	42899165	42902527
chr19	43001746	43003742
chr19	51640302	51641843
chr2	8633558	8636849
chr2	17979665	17982784
chr2	20695710	20698241
chr2	29216464	29218551
chr2	29471921	29475208
chr2	60972740	60973657
chr2	65049847	65051504
chr2	86202696	86204233
chr2	95694940	95702770
chr2	95713289	95729113
chr2	96797070	96802711
chr2	97352701	97362214
chr2	99105026	99107211
chr2	106528766	106530495
chr2	112444412	112447111
chr2	238178944	238180196
chr2	240850010	240853163
chr2	240866939	240869315
chr20	1915702	1918060
chr20	24978567	24980356
chr20	32445090	32448261
chr20	32450191	32455405
chr20	32660820	32673933
chr20	35026327	35037145
chr20	35067421	35072312
chr20	36897856	36902078
chr20	36919073	36934500
chr20	39777744	39782076
chr20	39782445	39800125
chr20	42564426	42569808
chr20	43328168	43336068
chr20	43719946	43724957
chr20	48195948	48198891
chr20	60328544	60334302
chr20	61422561	61440146
chr22	21103589	21107292
chr22	37558667	37560641
chr22	44340851	44342481
chr22	44698664	44718990
chr22	50626529	50634080
chr3	13075207	13078708
chr3	14179361	14185018
chr3	14265049	14267653
chr3	38353089	38361320
chr3	42533503	42535715
chr3	46725040	46730285
chr3	52254294	52267648
chr3	52833655	52835191
chr3	53651665	53652290
chr3	112938789	112941754
chr3	113346149	113347525
chr3	123336390	123338694
chr3	184304436	184323677
chr3	187327352	187331985
chr4	2511221	2513107
chr4	7000511	7004021
chr5	1538141	1539850
chr5	14727737	14734354
chr5	39620323	39623770
chr5	55830260	55830987
chr5	55983310	55984274
chr5	55984971	55985885
chr5	60557382	60558381
chr5	66509723	66512317
chr5	79372511	79374509
chr5	131401303	131411612
chr5	132670475	132673300
chr5	133212900	133214261
chr5	137981330	137993949
chr5	138261259	138268599
chr5	139239237	139242362
chr5	149434548	149441897
chr5	150397970	150399125
chr5	150878398	150879448
chr5	150976009	150977329
chr5	150998260	151003108
chr5	153731068	153736747
chr5	153781374	153784115
chr5	154145546	154147776
chr5	156972638	156974153
chr5	156974829	156975752
chr5	169785748	169788753
chr5	169851343	169853433
chr5	169947993	169953664
chr5	172183904	172186241
chr5	173160181	173163006
chr5	173599196	173604739
chr5	175113510	175118736
chr6	16704630	16707310
chr6	34498867	34510643
chr6	150952370	150953287
chr6	163824246	163827677
chr7	361025	363269
chr7	2031682	2036602
chr7	3993495	3997941
chr7	19689520	19692143
chr7	22598513	22606924
chr7	28187959	28190872
chr7	30919778	30924482
chr7	36341349	36344689
chr7	44306115	44310598
chr7	45123822	45130113
chr7	45241253	45244517
chr7	47452867	47457533
chr7	47844326	47848557
chr7	47850112	47856956
chr7	47926409	47932437
chr7	50693922	50701029
chr7	51189043	51198886
chr7	51225704	51227592
chr7	63767607	63768366
chr7	96149605	96153873
chr7	105477688	105482592
chr7	127651934	127661974
chr7	127698545	127711035
chr7	130005366	130009845
chr7	139137009	139139433
chr7	139451585	139454214
chr7	143071185	143074121
chr7	150969026	150975461
chr7	151745986	151751210
chr7	155075873	155080607
chr8	436226	437805
chr8	11434938	11437784
chr8	19538215	19540216
chr8	26506693	26509311
chr8	26509366	26511782
chr8	48609009	48610593
chr8	81946408	81947933
chr8	101445880	101446649
chr8	129004448	129006820
chr9	36324978	36326614
chr9	36326630	36328283

### Sheet: Rpre_subthreshold_TIL
chr1	17538025	17539815
chr1	17540090	17543400
chr1	17748598	17755211
chr1	24676423	24682402
chr1	24691909	24693046
chr1	24766393	24769120
chr1	27164082	27167109
chr1	31190481	31197403
chr1	33341672	33344745
chr1	41479098	41494934
chr1	41822729	41833607
chr1	42091610	42094967
chr1	44378025	44381392
chr1	54722176	54749818
chr1	66257381	66259979
chr1	118172677	118174105
chr1	157074696	157078256
chr1	158025350	158026787
chr1	161939177	161944343
chr1	204417659	204421372
chr1	206895607	206898132
chr1	208212626	208213926
chr1	209929044	209934205
chr1	227131270	227134870
chr1	231155077	231157107
chr10	5518936	5524591
chr10	5572291	5576814
chr10	7234249	7236699
chr10	73516651	73518825
chr10	97194744	97196413
chr10	104813179	104814950
chr10	105494589	105510626
chr10	112142521	112143669
chr10	126027637	126031958
chr11	12155336	12161696
chr11	17006877	17009886
chr11	18753687	18755547
chr11	36430486	36433509
chr11	36434338	36435095
chr11	44947624	44950010
chr11	46692880	46704222
chr11	57113864	57116689
chr11	61917203	61920400
chr11	63915361	63922239
chr11	65626376	65636304
chr11	74987336	74997563
chr11	75474703	75475849
chr11	76455377	76457159
chr11	110053735	110055798
chr12	6549690	6555279
chr12	54794439	54800465
chr12	56350559	56352061
chr12	96640424	96644791
chr12	132250654	132251902
chr12	132256857	132257470
chr12	132257923	132259158
chr12	132964408	132967665
chr13	42093922	42096002
chr13	52337845	52339746
chr14	24721075	24726899
chr14	61591992	61593717
chr14	70487038	70488252
chr14	73075785	73082849
chr14	73116386	73119142
chr14	90983068	90985763
chr14	92336073	92337502
chr14	92971091	92973391
chr14	92973416	92973899
chr14	101977706	101990036
chr15	40755644	40760294
chr15	42440348	42449324
chr15	62534744	62537394
chr15	70321359	70322332
chr15	70446157	70449652
chr15	74232417	74250467
chr15	76442415	76446619
chr15	78412776	78418154
chr15	79321570	79325682
chr15	85446805	85447883
chr15	85447976	85449157
chr15	86314445	86317938
chr16	2238141	2246602
chr16	3035127	3043701
chr16	3703838	3709303
chr16	11168671	11184658
chr16	27717017	27719071
chr16	49488392	49491365
chr16	70431413	70435708
chr16	86076307	86080316
chr16	89827848	89832592
chr17	16982389	16985582
chr17	21267043	21278345
chr17	25750917	25753591
chr17	46510848	46512111
chr17	59430227	59432275
chr17	59545491	59547114
chr17	71084279	71086578
chr17	71256562	71260046
chr17	75639805	75642875
chr17	77715056	77717231
chr17	79841717	79850533
chr18	13436813	13438578
chr18	46125984	46126976
chr18	46299324	46315836
chr18	46320458	46321522
chr18	46376449	46390763
chr18	56422826	56423842
chr18	60667955	60670221
chr18	60671134	60673923
chr18	60951331	60953277
chr18	74758065	74759707
chr19	15373658	15377707
chr19	16448138	16450654
chr19	16713480	16717987
chr19	38269352	38270796
chr19	42900455	42905114
chr19	51639921	51642461
chr2	8633095	8637396
chr2	20695831	20698149
chr2	29216032	29219315
chr2	60972455	60974172
chr2	86203160	86204236
chr2	95695452	95702524
chr2	95717263	95720318
chr2	96796946	96805125
chr2	97348690	97362136
chr2	99104900	99107429
chr2	99161850	99165333
chr2	106529595	106530597
chr2	112444360	112447174
chr2	240819584	240822090
chr2	240849820	240853918
chr2	240867599	240871415
chr20	32442438	32448259
chr20	32450112	32455390
chr20	32661105	32671522
chr20	32671948	32672919
chr20	35029092	35030799
chr20	35067597	35070621
chr20	39777908	39804658
chr20	42564577	42568163
chr20	43328732	43330436
chr20	43723295	43724294
chr20	48195427	48197499
chr20	61422570	61440234
chr21	43316743	43321128
chr22	21103435	21107200
chr22	37554204	37565165
chr22	44339858	44342548
chr22	44699268	44718632
chr22	50611591	50641233
chr3	13075146	13077729
chr3	14171376	14184950
chr3	15592756	15594752
chr3	38353689	38359120
chr3	43135770	43137671
chr3	46716580	46738615
chr3	52248276	52274973
chr3	52817628	52835354
chr3	52859573	52880766
chr3	113346456	113347387
chr3	128030114	128032863
chr3	133667064	133668293
chr3	184309300	184319416
chr4	2510677	2513120
chr4	7000068	7004798
chr5	1241929	1247877
chr5	1537518	1541841
chr5	6715773	6719150
chr5	14729515	14732611
chr5	55198564	55200809
chr5	55830301	55831056
chr5	66509712	66512490
chr5	79371176	79374485
chr5	80529728	80532371
chr5	131398919	131419480
chr5	132666256	132676324
chr5	138266020	138267430
chr5	139240441	139242305
chr5	149152568	149155115
chr5	149434595	149437627
chr5	150399746	150401080
chr5	153732694	153736484
chr5	153764376	153766584
chr5	153776884	153784150
chr5	154091903	154093024
chr5	154145638	154146863
chr5	156246631	156247836
chr5	156779066	156780372
chr5	156972429	156974044
chr5	169784370	169787547
chr5	169853577	169855197
chr5	169951515	169953419
chr5	172183905	172186174
chr5	175116577	175119337
chr5	177672242	177677607
chr6	5727049	5728666
chr6	5728991	5730006
chr6	16703795	16704513
chr6	16704593	16706304
chr6	34495760	34508168
chr6	143178640	143179684
chr6	150952572	150953781
chr6	157881412	157883388
chr6	157883440	157884223
chr6	157911553	157915742
chr6	163825554	163827462
chr7	361970	363205
chr7	1730554	1735295
chr7	2031664	2060700
chr7	6201767	6203502
chr7	22602617	22605015
chr7	22605142	22605992
chr7	30920588	30924905
chr7	36341626	36344193
chr7	44305704	44325427
chr7	45123817	45129807
chr7	45241579	45243838
chr7	47453166	47455956
chr7	47850951	47853117
chr7	47927140	47927558
chr7	50698662	50701079
chr7	63767234	63768589
chr7	127704900	127710768
chr7	130005237	130010001
chr7	139137189	139139400
chr7	139452510	139454342
chr7	143071343	143074765
chr7	150969559	150975443
chr7	151486276	151488722
chr7	151746581	151748006
chr7	155078289	155084468
chr8	436255	437735
chr8	19538343	19540860
chr8	27253934	27255794
chr8	48609078	48609871
chr8	82005696	82006727
chr8	101446077	101446981
chr8	129004753	129005394
chr8	134113230	134115991
chr8	143076133	143108512
chr9	35598540	35601039
chr9	36324826	36326706
chr9	36327722	36328462
chr9	37369261	37372527
chr9	92503878	92504833
chr9	94089796	94090648
chr9	96682275	96684764
chr9	139033543	139042471
