## Supplementary material for "Enhancer Reprogramming in Melanoma Immune Checkpoint Therapy Resistance": Table S6

### Sheet: Sheet1
gRNA cloning ID	gRNA primer sequence	cMET enhancer
En1_1-F	CACCGGAAACCTGTTCCATTAGATG	En1
En1_1-R	AAACCATCTAATGGAACAGGTTTCC	En1
En1_2-F	CACCGTCTTGTTAGGGGTATGCAGG	En1
En1_2-R	AAACCCTGCATACCCCTAACAAGAC	En1
En1_3-F	CACCGTTGGGAACACAAGTCAAAGA	En1
En1_3-R	AAACTCTTTGACTTGTGTTCCCAAC	En1
En2_1-F	CACCGAGTGGAACATAAATCCCCAG	En2
En2_1-R	AAACCTGGGGATTTATGTTCCACTC	En2
En2_2-F	CACCGACATGCAGCTGAATACACAG	En2
En2_2-R	AAACCTGTGTATTCAGCTGCATGTC	En2
En2_3-F	CACCGACATATTTGTATGAGAGCCT	En2
En2_3-R	AAACAGGCTCTCATACAAATATGTC	En2
En4_1-F	CACCGGGGCTCTGGATAAGTGCTCA	En4
En4_1-R	AAACTGAGCACTTATCCAGAGCCCC	En4
En4_2-F	CACCGTCAGTTGATTTTATTAGCCA	En4
En4_2-R	AAACTGGCTAATAAAATCAACTGAC	En4
En4_3-F	CACCGCAAATGATCTGGGCCCAAAC	En4
En4_3-R	AAACGTTTGGGCCCAGATCATTTGC	En4
En5_1-F	CACCGGAAAGGCAACATGTGTCTGT	En5
En5_1-R	AAACACAGACACATGTTGCCTTTCC	En5
En5_2-F	CACCGGCAGAAAGACAATGTGACTT	En5
En5_2-R	AAACAAGTCACATTGTCTTTCTGCC	En5
En5_3-F	CACCGCATGAGAATCATGTGCATGG	En5
En5_3-R	AAACCCATGCACATGATTCTCATGC	En5
